# A Transcriptomic Atlas of Macaúba Palm Reveals Organ-Specific Gene Expression and Stress-Related Pathways

**DOI:** 10.1101/2025.06.27.661789

**Authors:** Lucas Miguel de Carvalho, Bárbara Regina Bazzo, Camila Carlos-Shanley, Carlos Augusto Colombo, Gonçalo Amarante Guimarães Pereira, Marcelo Falsarella Carazzolle

## Abstract

The macaúba palm (*Acrocomia aculeata*) is an emerging oilseed species with promising applications in biodiesel production, as well as in food and cosmetic industries. Native to the Neotropical, it is incipiently domesticated and distributed across diverse environments and edaphoclimatic conditions. However, genomic studies of macaúba are limited due to the scarcity of publicly available sequence data, as it is considered a non-model plant. In this study, we present an exploratory analysis of a transcriptome dataset comprising seven organs (roots, bulbs, male and female flowers, leaves, leaf sheath, and fruits). A total of 22,703 transcripts were assembled into a single reference dataset. Of these, 9,729 transcripts (42.85%) were annotated using KEGG orthology. Gene expression profiling revealed 306, 32, 41, 159, 158 and 916 organ-specific transcripts in leaves, leaf sheaves, bulbs, flowers, fruit and root, respectively. Comparative analysis with African oil palm (*Elaeis guineensis*) and date palm (*Phoenix dactylifera*) revealed 55 gene families exclusive to macaúba palm. In addition, 221 transcripts related to drought stress were identified, grouped into 112 families. Root libraries revealed 7,091 fungal transcripts - approximately 3.9% of all reads – mainly derived from arbuscular mycorrhizal fungi (AMF) Rhizophagus spp. These findings highlight the central role of signal transduction pathways in response to environmental stresses in macaúba palm. The transcriptome dataset generated in this study provides a valuable genomic resource for future genotype-phenotype investigations in macaúba palm. Furthermore, the presence of AMF-associated transcripts suggests a potentially important role for these symbiotic fungi in macaúba palm growth and development.
