## Supplementary material for "A Transcriptomic Atlas of Macaúba Palm Reveals Organ-Specific Gene Expression and Stress-Related Pathways": Gene family comparison in macauba palm, African oil palm and date palm.

### Sheet: Sheet1
Transcript ID	Orthogroup	Exclusive or Shared_with	UniProt Description	KO	DescA	DescB	DescC	DescD	Leaf S 4	Leaf S 12	Leaf S 20	Leaf Sheath S 4	Leaf Sheath S 12	Leaf Sheath S 20	Bulb S 4	Bulb S 12	Bulb S 20	Root S 4	Root S 12	Root S 20	Female Flower 1 ♀	Female Flower 2 ♀	Female Flower 3 ♀	Male Flower 1 ♂	Male Flower 2 ♂	Male Flower 3 ♂	Ripe fruit S 7	Ripe fruit S 5	Ripe fruitS 8	Leaf meadian	Leaf Sheath median	Bulb median	Root median	F flower median	M flower median	Fruit median	average		Row Labels	Count of Shared_with
TRINITY_DN42537_c0_g1	OG0000025	exclusive	Probable serine/threonine-protein kinase	0	#N/A	#N/A	#N/A	#N/A	4.47	14.93	30.75	9.17	23.73	105.1	11.81	7.33	5.18	9.05	3.46	28.16	9.31	0.97	1.92	1.82	2.28	0.37	10.81	0.62	18.68	14.93	23.73	7.33	9.05	1.92	1.82	10.81	9.94143		excl	55
TRINITY_DN19892_c0_g1	OG0006473	exclusive	--	0	#N/A	#N/A	#N/A	#N/A	2.21	5.72	2.58	3.21	11.15	14.11	2.73	10.48	10.42	8.29	4.65	14.17	87.74	9.81	13.57	11.77	4.45	6.44	0.34	0.57	6.01	2.58	11.15	10.42	8.29	13.57	6.44	0.57	7.57429		shared_date	48
TRINITY_DN1849_c0_g1	OG0012388	exclusive	--	0	#N/A	#N/A	#N/A	#N/A	0.34	1.85	2.87	0.77	14.97	9.34	6.77	0.76	4.48	6.98	0.2	15.37	2.39	0.1	0.37	0.45	0.13	0	0	0	0.63	1.85	9.34	4.48	6.98	0.37	0.13	0	3.30714		shared_oil	85
TRINITY_DN39549_c0_g1	OG0012421	exclusive	--	0	#N/A	#N/A	#N/A	#N/A	1.99	1.17	1.71	1.36	1.89	0	0.37	0.58	1	2.6	2.67	3.29	0.44	0.22	0.17	0	0.42	0.38	0.61	1.86	0.33	1.71	1.36	0.58	2.67	0.22	0.38	0.61	1.07571		(blank)
TRINITY_DN35703_c0_g2	OG0013251	exclusive	--	0	#N/A	#N/A	#N/A	#N/A	58.48	72.27	77.03	126.92	138.71	155.04	240.77	202.57	194.25	143.44	131.21	136.99	125.42	131.52	198.55	198.33	166.56	143.19	168.76	223.92	285.34	72.27	138.71	202.57	136.99	131.52	166.56	223.92	153.22		Grand Total	188
TRINITY_DN18716_c0_g1	OG0013264	exclusive	Heat stress transcription factor B-2b	K09419	Brite Hierarchies	Protein families: genetic information processing	Transcription factors [BR:ko03000]	HSFF; heat shock transcription factor, other eukaryote	18.01	20.92	19.7	44.94	28.33	17.61	30.28	17.28	21.93	25.66	16.42	23.75	23.75	9.63	11.79	14	7.17	5.33	22.59	38.71	16.53	19.7	28.33	21.93	23.75	11.79	7.17	22.59	19.3229
TRINITY_DN41397_c0_g1	OG0013275	exclusive	--	0	#N/A	#N/A	#N/A	#N/A	0	0.48	1.51	0.52	5.48	3.74	18.73	3.78	7.5	13.94	18.04	26.96	1.77	0.11	0.54	4.95	2.25	0.66	1.73	0	2.48	0.48	3.74	7.5	18.04	0.54	2.25	1.73	4.89714
TRINITY_DN25060_c0_g1	OG0013283	exclusive	--	0	#N/A	#N/A	#N/A	#N/A	46.95	61.27	74.18	42.17	44.51	63.38	45.51	47.87	46.61	35.6	41.45	39.06	55.36	44.01	79.53	50.53	36.1	35.8	27.09	15	17.69	61.27	44.51	46.61	39.06	55.36	36.1	17.69	42.9429
TRINITY_DN36879_c0_g1	OG0013983	exclusive	--	0	#N/A	#N/A	#N/A	#N/A	0.28	0.15	0.57	0.69	0.64	2.82	0.1	0.11	0	12.15	13.89	5.59	0.09	0	0.06	1.33	0.77	1.63	0	0	0.57	0.28	0.69	0.1	12.15	0.06	1.33	0	2.08714
TRINITY_DN19282_c0_g1	OG0013990	exclusive	--	0	#N/A	#N/A	#N/A	#N/A	0	1.31	4.19	0.19	2.61	6.72	1.24	0	0.73	4.05	0.11	12.96	19.94	0.08	3.05	1.47	0.22	0	0.17	0	0.21	1.31	2.61	0.73	4.05	3.05	0.22	0.17	1.73429
TRINITY_DN13304_c0_g1	OG0014018	exclusive	--	0	#N/A	#N/A	#N/A	#N/A	23.2	3.71	5.43	50.67	37.67	9.4	61.47	35.07	61.58	90.44	81.75	62.1	53.55	39.65	66.11	68.73	32.47	30.31	0.79	5.1	13.16	5.43	37.67	61.47	81.75	53.55	32.47	5.1	39.6343
TRINITY_DN79050_c0_g1	OG0014027	exclusive	Transcription termination factor MTERF15	K15031	Brite Hierarchies	Protein families: genetic information processing	Translation factors [BR:ko03012]	MTERF; transcription termination factor, mitochondrial	1.19	0.46	2.19	3.99	0.26	1.08	1.61	1.55	2.94	3.65	1.67	4.31	3.64	2.19	2.65	2.9	1.82	3.44	0.92	0.65	0.47	1.19	1.08	1.61	3.65	2.65	2.9	0.65	1.96143
TRINITY_DN67125_c0_g1	OG0014028	exclusive	--	0	#N/A	#N/A	#N/A	#N/A	0	0	0	0.08	0	0	0	0	0	38.2	49.95	39.34	0	0	0	0	0	0	0	0	0	0	0	0	39.34	0	0	0	5.62
TRINITY_DN19599_c0_g1	OG0014031	exclusive	--	0	#N/A	#N/A	#N/A	#N/A	4.34	4.2	13.36	12.18	40.93	45.04	43.17	30.92	18.85	35.83	31.31	105.26	40.02	7.65	19.17	6.43	10.73	9.57	4.58	2.51	16.14	4.34	40.93	30.92	35.83	19.17	9.57	4.58	20.7629
TRINITY_DN73700_c0_g1	OG0014042	exclusive	--	0	#N/A	#N/A	#N/A	#N/A	1.03	0.82	0.71	3.47	3.12	8.9	8.63	5.34	1.48	7.09	6.45	8.47	0.49	0.19	0.28	0.73	0.75	0.23	0	0.99	0	0.82	3.47	5.34	7.09	0.28	0.73	0	2.53286
TRINITY_DN34932_c0_g1	OG0014044	exclusive	--	0	#N/A	#N/A	#N/A	#N/A	0.2	0	0	0.95	5.53	0	10.06	21.62	54.12	8.55	6.66	2.79	17.55	14.71	27.26	27.59	27.12	13.25	0	0	0	0	0.95	21.62	6.66	17.55	27.12	0	10.5571
TRINITY_DN26965_c1_g1	OG0014047	exclusive	--	0	#N/A	#N/A	#N/A	#N/A	2.18	5.86	3.44	8.12	11.56	6.93	14.55	5.26	5.13	13.48	6.94	12.58	2.71	0.47	2.26	2.76	3.63	5.48	88.03	237.31	2.01	3.44	8.12	5.26	12.58	2.26	3.63	88.03	17.6171
TRINITY_DN17239_c0_g1	OG0014053	exclusive	--	0	#N/A	#N/A	#N/A	#N/A	6.6	12.53	9.12	8.3	8.49	1.75	0.63	2.6	4.39	4.8	11.01	7.42	5.91	2.64	2.37	0.7	1.96	4.2	0.57	4.42	0.17	9.12	8.3	2.6	7.42	2.64	1.96	0.57	4.65857
TRINITY_DN23606_c0_g1	OG0014103	exclusive	--	0	#N/A	#N/A	#N/A	#N/A	0	0	0.64	0	0	0	29.68	65.66	120.62	22.47	3.31	0.94	49.53	18.23	17.45	10.02	7.23	3.27	0	0	0	0	0	65.66	3.31	18.23	7.23	0	13.49
TRINITY_DN15760_c0_g1	OG0014781	exclusive	--	0	#N/A	#N/A	#N/A	#N/A	0	0	0	0	0.15	0.08	0	0.2	0.24	3.48	0.48	1.36	0.23	0.15	0.32	0.84	0	0.43	0.15	0	0.72	0	0.08	0.2	1.36	0.23	0.43	0.15	0.35
TRINITY_DN34622_c0_g1	OG0014783	exclusive	Histone H4	0	#N/A	#N/A	#N/A	H4; histone H4	99.42	79.66	132.23	165.71	167.08	118.12	121.54	217.09	553.32	91.51	89.73	72.68	943.65	678.99	844.66	248.14	276.73	228.29	16.83	51.31	20.7	99.42	165.71	217.09	89.73	844.66	248.14	20.7	240.779
TRINITY_DN30946_c0_g1	OG0014786	exclusive	40S ribosomal protein S18	K02964	Genetic Information Processing	Translation	Ribosome [PATH:ko03010]	RP-S18e, RPS18; small subunit ribosomal protein S18e	23.97	23.77	17.04	32.22	51.53	11.94	46.15	86.39	30.23	33	51.89	20.38	58.7	50.51	52.71	51.67	32.41	20.83	38.98	0	32.92	23.77	32.22	46.15	33	52.71	32.41	32.92	36.1686
TRINITY_DN34359_c0_g1	OG0014799	exclusive	GDP-mannose 4,6 dehydratase 1	K01711	Metabolism	Carbohydrate metabolism	Fructose and mannose metabolism [PATH:ko00051]	gmd, GMDS; GDPmannose 4,6-dehydratase	3.41	3.99	4.09	14.2	29.63	4.45	43.57	37.69	40.45	40.38	34.4	34.85	39.98	12.96	19.47	24.8	23.33	16.93	24.12	157.2	5.25	3.99	14.2	40.45	34.85	19.47	23.33	24.12	22.9157
TRINITY_DN4331_c0_g1	OG0014800	exclusive	--	0	#N/A	#N/A	#N/A	#N/A	3.86	26.83	53.87	12.61	47.03	300.5	6.32	6.66	3.5	14.72	3.42	16.97	8.82	0.73	0.31	0.18	0.38	0	0.45	0.19	0.89	26.83	47.03	6.32	14.72	0.73	0.18	0.45	13.7514
TRINITY_DN13984_c0_g1	OG0014816	exclusive	--	0	#N/A	#N/A	#N/A	#N/A	2.18	2.38	3.78	2.81	5.83	3.75	6.61	5.75	11.59	4.33	4.98	4.64	1.94	1.32	1.46	6.87	1.7	1.23	1.15	0.17	0.73	2.38	3.75	6.61	4.64	1.46	1.7	0.73	3.03857
TRINITY_DN27756_c0_g1	OG0014824	exclusive	--	0	#N/A	#N/A	#N/A	#N/A	0.06	0.3	0	0.68	1.26	0.26	15.93	43.85	35.64	11.19	6.43	1.86	20.33	2.61	6.16	1.37	1.35	1.07	107.12	176.19	14.18	0.06	0.68	35.64	6.43	6.16	1.35	107.12	22.4914
TRINITY_DN52128_c0_g1	OG0014825	exclusive	--	0	#N/A	#N/A	#N/A	#N/A	3.82	1.19	0.86	5.44	1.7	5.64	5.94	1.8	6.31	48.14	54.99	51.09	14.31	12.03	24.12	0.71	4.63	3.7	0.14	0.09	1.47	1.19	5.44	5.94	51.09	14.31	3.7	0.14	11.6871
TRINITY_DN280_c0_g1	OG0014833	exclusive	--	0	#N/A	#N/A	#N/A	#N/A	91.85	96.4	110.11	157.36	177.08	184.23	325.78	268.83	214.21	269.51	192.87	163.43	398.6	313.22	460.21	570.91	361.84	249.45	302.78	164.35	706.34	96.4	177.08	268.83	192.87	398.6	361.84	302.78	256.914
TRINITY_DN30455_c0_g1	OG0014840	exclusive	--	0	#N/A	#N/A	#N/A	#N/A	68.24	100.43	133.58	65.38	56.53	125.26	37.63	44.75	40.83	74.29	70.73	84.81	19.84	15.7	31.95	10.65	17.86	16.69	3.21	9.49	18.15	100.43	65.38	40.83	74.29	19.84	16.69	9.49	46.7071
TRINITY_DN31360_c0_g1	OG0014844	exclusive	--	0	#N/A	#N/A	#N/A	#N/A	39.7	36.33	32.99	59.53	70.64	86.46	102.49	97.77	76.09	76.18	77.64	74.69	76.69	54.82	79.42	61.6	50.28	34.55	46.58	70.03	67.02	36.33	70.64	97.77	76.18	76.69	50.28	67.02	67.8443
TRINITY_DN34963_c1_g1	OG0014845	exclusive	Putative sugar transport protein MST3	K24193	#N/A	#N/A	#N/A	#N/A	23.95	53.11	112.47	11.26	7.39	78.95	3.3	1.13	1.71	37.94	20.6	26.95	0.86	1.09	2.11	0.76	1.86	2.39	0	0	0	53.11	11.26	1.71	26.95	1.09	1.86	0	13.7114
TRINITY_DN26358_c0_g1	OG0014852	exclusive	--	0	#N/A	#N/A	#N/A	#N/A	721.65	804.62	683.92	1038.95	3087.86	1666.96	2814.83	5449.14	6777.83	1605.98	1656.27	2194.72	32613.2	130600	34496.3	15679.8	40813.5	42151.4	5372.7	1565.49	7168.95	721.65	1666.96	5449.14	1656.27	34496.3	40813.5	5372.7	12882.4
TRINITY_DN27164_c0_g1	OG0014856	exclusive	--	0	#N/A	#N/A	#N/A	#N/A	0.8	0.37	0	9.7	12.71	0.48	73.36	91.16	95.61	40.17	40.01	33.76	153.99	57.19	114.23	100.01	61.8	56.95	0.16	0.1	2.04	0.37	9.7	91.16	40.01	114.23	61.8	0.16	45.3471
TRINITY_DN26098_c1_g1	OG0014858	exclusive	--	0	#N/A	#N/A	#N/A	#N/A	14.39	39.33	21.15	90.01	81.29	165.66	111.73	61.42	87.94	69.01	45.78	52.55	119.67	31.36	81.57	172.06	42.89	40.98	198.66	33.96	330.7	21.15	90.01	87.94	52.55	81.57	42.89	198.66	82.11
TRINITY_DN26325_c0_g1	OG0014862	exclusive	--	0	#N/A	#N/A	#N/A	#N/A	6.29	7.09	11.13	9.09	10.24	14.71	12.48	9.66	10.93	16.96	13.37	11.11	12.72	9.05	13.03	12.89	9.51	11.97	7.07	12.7	8.27	7.09	10.24	10.93	13.37	12.72	11.97	8.27	10.6557
TRINITY_DN21305_c0_g1	OG0014863	exclusive	Putative calcium-binding protein CML19	K13448	Organismal Systems	Environmental adaptation	Plant-pathogen interaction [PATH:ko04626]	CML; calcium-binding protein CML	0.83	4.22	2.63	3.26	46.43	21.38	14.12	2.47	8.82	30.12	3.22	110.86	5.84	1.04	0.62	0.45	0.58	0	68.15	31.24	45.76	2.63	21.38	8.82	30.12	1.04	0.45	45.76	15.7429
TRINITY_DN25698_c0_g1	OG0014875	exclusive	--	0	#N/A	#N/A	#N/A	#N/A	14.64	9.68	11.67	17.04	22.72	11.59	20.84	17.54	14.87	12.24	13.9	11.74	54.12	18.43	29.17	31.67	24.8	23.98	5.5	7.08	6.58	11.67	17.04	17.54	12.24	29.17	24.8	6.58	17.0057
TRINITY_DN5740_c0_g1	OG0014886	exclusive	--	0	#N/A	#N/A	#N/A	#N/A	11.96	12.72	16.49	3.98	3.7	8.82	6.9	2.03	4.03	10.95	4.01	5.36	10.67	4.8	13.8	9.15	4.08	5.41	11.6	212.77	10.07	12.72	3.98	4.03	5.36	10.67	5.41	11.6	7.68143
TRINITY_DN27814_c0_g1	OG0014899	exclusive	--	0	#N/A	#N/A	#N/A	#N/A	1.05	0.96	0.27	5.92	6.16	1.7	4.16	7.55	5.64	12.33	10.56	12.41	2.4	1.85	2.93	1.5	2.66	2.25	3.26	5.12	3.17	0.96	5.92	5.64	12.33	2.4	2.25	3.26	4.68
TRINITY_DN31510_c2_g1	OG0014958	exclusive	--	0	#N/A	#N/A	#N/A	#N/A	83.82	122.42	318.67	139.64	172.42	634.01	189.27	117.77	193.34	150.68	85.85	120.36	150.05	55.2	128.34	155.26	67.4	56.49	447.86	245.99	81.36	122.42	172.42	189.27	120.36	128.34	67.4	245.99	149.457
TRINITY_DN33704_c0_g2	OG0015001	exclusive	--	0	#N/A	#N/A	#N/A	#N/A	7.57	9.12	10.87	11.69	23.18	4.38	10.48	22.48	25.95	12.98	17.4	17.3	9.07	5.61	5.51	2.99	11.75	7.47	0.98	0	0.92	9.12	11.69	22.48	17.3	5.61	7.47	0.92	10.6557
TRINITY_DN16794_c0_g1	OG0015013	exclusive	--	0	#N/A	#N/A	#N/A	#N/A	17.53	0.4	1.87	3.66	0.45	5.34	0.5	0	0.96	8.33	1.68	2.01	14.79	0.65	9.02	10.31	1.13	8.43	0	0	0	1.87	3.66	0.5	2.01	9.02	8.43	0	3.64143
TRINITY_DN5357_c0_g1	OG0015040	exclusive	calcium-transporting ATPase 4, endoplasmic reticulum-type isoform X1	K01537	Not Included in Pathway or Brite	Unclassified: metabolism	Enzymes with EC numbers	ATP2C; P-type Ca2+ transporter type 2C	1.45	2.21	2.09	0.65	1.13	0	1.05	2.34	2.71	10	4.32	4.94	1.98	1.84	1.84	3.83	3.2	4.04	0.09	0.19	0.25	2.09	0.65	2.34	4.94	1.84	3.83	0.19	2.26857
TRINITY_DN37083_c0_g1	OG0015041	exclusive	--	0	#N/A	#N/A	#N/A	#N/A	4.1	1.16	0	2.66	2.48	0	1	0.45	0	3.68	2.84	0.06	0	0.08	0	0	1.24	0	0.22	0	0	1.16	2.48	0.45	2.84	0	0	0	0.99
TRINITY_DN33606_c3_g2	OG0015045	exclusive	Ubiquitin family protein	K08770	Organismal Systems	Endocrine system	PPAR signaling pathway [PATH:ko03320]	UBC; ubiquitin C	158.57	216.18	205.36	183.59	184.72	87.43	94.34	154.31	171.68	91.41	122.49	111.9	112.76	53.99	75.38	64.37	74.92	75.21	133.03	369.87	133.73	205.36	183.59	154.31	111.9	75.38	74.92	133.73	134.17
TRINITY_DN35918_c6_g1	OG0015050	exclusive	--	0	#N/A	#N/A	#N/A	#N/A	790	767.93	563.73	917.16	2382.41	1202.27	1696.88	2842.96	2997.48	1392.42	1790.9	1458.75	20527.8	80360.7	21747	10528.9	37996.8	47077.8	4977.51	1543.55	4371.98	767.93	1202.27	2842.96	1458.75	21747	37996.8	4371.98	10055.4
TRINITY_DN4093_c0_g1	OG0015067	exclusive	--	0	#N/A	#N/A	#N/A	#N/A	9.39	7.11	11.68	10.09	8.79	0.58	4.83	9.4	9.15	3.42	3.84	1.97	1.03	2.78	1.08	1.62	2.97	2.9	1.99	1.18	0.45	9.39	8.79	9.15	3.42	1.08	2.9	1.18	5.13
TRINITY_DN27735_c0_g1	OG0015071	exclusive	--	K13993	Genetic Information Processing	Folding, sorting and degradation	Protein processing in endoplasmic reticulum [PATH:ko04141]	HSP20; HSP20 family protein	16.02	12.18	4.61	1783.2	3658.13	73.61	961.45	1920.92	1280.96	82.95	838.8	174.02	339.54	86.03	72.74	805.07	137.06	85.62	1000.83	3326.06	275.48	12.18	1783.2	1280.96	174.02	86.03	137.06	1000.83	639.183
TRINITY_DN45347_c0_g1	OG0015080	exclusive	--	0	#N/A	#N/A	#N/A	#N/A	0	1.73	0.18	0.17	1.29	0.8	5.76	1.01	0.82	3.36	0.2	1.27	0	0	0	0	0	0	0	3.47	0	0.18	0.8	1.01	1.27	0	0	0	0.465714
TRINITY_DN41409_c0_g1	OG0015088	exclusive	--	0	#N/A	#N/A	#N/A	#N/A	5.54	11.39	29.08	18.63	17.7	110.63	3.55	1.57	17.75	8.32	1.52	7.15	74.49	36.86	65.14	28.26	12.29	16.47	1	0.75	1.55	11.39	18.63	3.55	7.15	65.14	16.47	1	17.6186
TRINITY_DN2821_c0_g1	OG0015113	exclusive	S-adenosylmethionine synthase 4	K00789	Metabolism	Amino acid metabolism	Cysteine and methionine metabolism [PATH:ko00270]	metK; S-adenosylmethionine synthetase	0.08	0.21	0.43	0.96	2	0.62	2.5	0.68	1.19	14.95	2.35	3.34	3.01	0.24	0.27	1.19	0.23	0.48	1.88	1.4	1.23	0.21	0.96	1.19	3.34	0.27	0.48	1.4	1.12143
TRINITY_DN86726_c0_g1	OG0015121	exclusive	Peroxidase P7	K00430	Metabolism	Biosynthesis of other secondary metabolites	Phenylpropanoid biosynthesis [PATH:ko00940]	E1.11.1.7; peroxidase	0.34	1.09	1.26	0.15	1.69	0.54	5.45	6.24	2.82	9.76	5.39	6.33	0.53	1.04	0	0.32	0.33	0	0	0	0	1.09	0.54	5.45	6.33	0.53	0.32	0	2.03714
TRINITY_DN32092_c1_g2	OG0015124	exclusive	--	K09286	Brite Hierarchies	Protein families: genetic information processing	Transcription factors [BR:ko03000]	EREBP; EREBP-like factor	59.3	194.34	368.59	121.89	501.81	421.2	127.71	67.9	123.43	362.34	214.55	923.84	141.28	28.18	37.99	67.66	47.39	14.41	28.51	20.55	60.12	194.34	421.2	123.43	362.34	37.99	47.39	28.51	173.6
TRINITY_DN29041_c0_g3	OG0015128	exclusive	Probable protein phosphatase 2C	K14497	Environmental Information Processing	Signal transduction	MAPK signaling pathway - plant [PATH:ko04016]	PP2C; protein phosphatase 2C	31.91	49.74	22.39	33.59	27.57	19.25	13.53	12.75	17.09	48.53	41.64	41.9	28.37	7.84	18.44	23.89	9.35	16.49	17.26	33.49	3.37	31.91	27.57	13.53	41.9	18.44	16.49	17.26	23.8714
TRINITY_DN35840_c1_g3	OG0015134	exclusive	Transcription termination factor MTERF4	K15031	Brite Hierarchies	Protein families: genetic information processing	Translation factors [BR:ko03012]	MTERF; transcription termination factor, mitochondrial	4.34	3.7	2.74	5.43	5.77	0.46	5.96	4.46	6.84	8.55	5.68	5.16	1.54	0.87	1.19	0.38	3.11	2.47	2.97	6.18	1.48	3.7	5.43	5.96	5.68	1.19	2.47	2.97	3.91429
TRINITY_DN34690_c0_g1	OG0006474	shared_date_palm	--	K23878	#N/A	#N/A	#N/A	#N/A	30.08	34.95	33.65	28.87	30.79	42.82	22.39	26.09	29.75	32.75	34.49	42.16	25.24	17.97	29.03	27.32	26.64	26.75	17.25	15.85	14.61	33.65	30.79	26.09	34.49	25.24	26.75	15.85	27.5514
TRINITY_DN27064_c0_g1	OG0006475	shared_date_palm	--	0	#N/A	#N/A	#N/A	#N/A	8.41	20.39	11.62	22.24	19.81	31.03	33.01	19.53	10.51	44.3	42.46	34.58	3.44	1.09	3.84	6.16	1.48	2.4	64.63	37.66	44.18	11.62	22.24	19.53	42.46	3.44	2.4	44.18	20.8386
TRINITY_DN30567_c0_g1	OG0006477	shared_date_palm	--	0	#N/A	#N/A	#N/A	#N/A	2.97	1.64	2.72	5.64	7.16	3.24	3.77	5.26	8.33	7.63	10.71	9.02	11.42	5.68	11.5	7.46	7.91	10.3	0.1	0.05	2.8	2.72	5.64	5.26	9.02	11.42	7.91	0.1	6.01
TRINITY_DN9900_c0_g1	OG0006478	shared_date_palm	--	0	#N/A	#N/A	#N/A	#N/A	3.23	5.04	3.22	6.34	5.58	6.48	6.31	4.41	6.1	4.48	4.1	5.63	5.11	3.5	3.81	3.07	3.07	4.72	2.48	1.72	3.06	3.23	6.34	6.1	4.48	3.81	3.07	2.48	4.21571
TRINITY_DN28572_c0_g1	OG0009131	shared_date_palm	--	0	#N/A	#N/A	#N/A	#N/A	12.34	19.03	13.78	19.43	18.79	32.11	19.36	19.11	21.2	17.39	14.57	12.12	13.76	13.99	20.48	13.8	19.33	16.84	17.51	28.14	16.88	13.78	19.43	19.36	14.57	13.99	16.84	17.51	16.4971
TRINITY_DN3881_c0_g1	OG0009133	shared_date_palm	--	0	#N/A	#N/A	#N/A	#N/A	5.72	7.59	5.88	7.45	6.13	9.72	6.29	7.85	4.7	6.53	7.22	6.98	7.59	10.03	14	5.76	8.32	7.04	10.3	8.1	6.57	5.88	7.45	6.29	6.98	10.03	7.04	8.1	7.39571
TRINITY_DN46953_c0_g1	OG0009141	shared_date_palm	Phosphatidylinositol transfer protein	0	#N/A	#N/A	#N/A	#N/A	1.17	0	0.13	3.32	3.11	0.7	3.28	6.39	24.28	3.97	1.3	1.86	10.68	12	11.29	3.34	4.85	2.84	0	0	0	0.13	3.11	6.39	1.86	11.29	3.34	0	3.73143
TRINITY_DN22946_c0_g2	OG0010771	shared_date_palm	--	0	#N/A	#N/A	#N/A	#N/A	61.75	68.62	59.2	41.26	39.18	46.1	12.55	16.56	8.26	8.07	15.13	9.28	14.75	6.85	12.3	29.23	23.92	26.82	66.12	10.23	30.6	61.75	41.26	12.55	9.28	12.3	26.82	30.6	27.7943
TRINITY_DN15172_c0_g1	OG0010775	shared_date_palm	Succinate dehydrogenase assembly factor 1A, mitochondrial	K18167	Brite Hierarchies	Protein families: genetic information processing	Mitochondrial biogenesis [BR:ko03029]	SDHAF1; succinate dehydrogenase assembly factor 1	9.37	10.64	7.85	8.66	5.42	21.92	11.86	9.14	13.26	12.91	8.44	13.45	12.04	10.08	10.31	20.15	17.11	13.58	17.49	20.69	16.38	9.37	8.66	11.86	12.91	10.31	17.11	17.49	12.53
TRINITY_DN26693_c0_g1	OG0010776	shared_date_palm	--	0	#N/A	#N/A	#N/A	#N/A	17.01	18.29	19.94	40.37	44.7	29.64	44.53	53.08	38.51	29.57	47.71	36.61	20.35	15.84	16.74	32.1	32.85	36.46	73.54	111.68	54.8	18.29	40.37	44.53	36.61	16.74	32.85	73.54	37.5614
TRINITY_DN31291_c2_g2	OG0012393	shared_date_palm	--	0	#N/A	#N/A	#N/A	#N/A	33.95	46.19	46.01	20.05	13.13	32.08	11.32	9.63	11.81	13.14	13.32	13.49	21.58	11.72	15.54	12.72	13.08	12.54	1.18	4.31	8.62	46.01	20.05	11.32	13.32	15.54	12.72	4.31	17.61
TRINITY_DN7597_c0_g1	OG0012408	shared_date_palm	--	0	#N/A	#N/A	#N/A	#N/A	7.14	7.67	9.21	8.62	9.21	12.31	9.62	9.57	9.72	8.49	7.58	9.91	6.03	5.42	5.59	7.41	8.04	5.35	8.7	4.48	9.86	7.67	9.21	9.62	8.49	5.59	7.41	8.7	8.09857
TRINITY_DN17735_c0_g1	OG0012410	shared_date_palm	--	0	#N/A	#N/A	#N/A	#N/A	27.74	23.94	27.03	89.82	72.85	90.33	100.79	71.38	109.97	56.45	49.55	74.11	9.05	20.06	22.73	38.74	57.99	49.65	105.12	221.86	228.47	27.03	89.82	100.79	56.45	20.06	49.65	221.86	80.8086
TRINITY_DN34671_c1_g1	OG0012411	shared_date_palm	--	0	#N/A	#N/A	#N/A	#N/A	3.69	2.91	1	2.91	2.21	1.54	3.66	4.2	2.96	7.2	2.63	1.63	4.1	2.8	3.78	3.87	3.73	4.58	0.38	0.07	2.57	2.91	2.21	3.66	2.63	3.78	3.87	0.38	2.77714
TRINITY_DN51708_c0_g1	OG0012412	shared_date_palm	--	0	#N/A	#N/A	#N/A	#N/A	8.68	20.41	14.05	4.95	13.81	18.26	2.45	6.61	5.86	3.54	7.72	8.03	5.25	3.27	7.91	19.82	13.3	14.79	7.22	11.42	3.99	14.05	13.81	5.86	7.72	5.25	14.79	7.22	9.81429
TRINITY_DN22327_c0_g1	OG0012418	shared_date_palm	--	0	#N/A	#N/A	#N/A	#N/A	4.62	5.25	4.03	7.57	6.89	4.98	5.06	4.37	4.81	7.02	6.52	7.81	3.37	2.28	3.38	3.07	4.64	4.53	3.18	7.38	2.84	4.62	6.89	4.81	7.02	3.37	4.53	3.18	4.91714
TRINITY_DN28039_c0_g1	OG0012918	shared_date_palm	Diacylglycerol O-acyltransferase 1-2-like	K11155	Metabolism	Lipid metabolism	Glycerolipid metabolism [PATH:ko00561]	DGAT1; diacylglycerol O-acyltransferase 1	2.45	1.72	2.49	1.92	2.43	1.4	1.46	3.7	4.36	4	2.91	3.85	3.14	1.34	1.92	3.94	3.18	2.44	6.05	2.67	2.09	2.45	1.92	3.7	3.85	1.92	3.18	2.67	2.81286
TRINITY_DN36737_c0_g1	OG0013250	shared_date_palm	--	0	#N/A	#N/A	#N/A	#N/A	6.28	4.05	7.41	12.36	8.14	32.45	16.62	5.97	9.88	9.97	9.73	6.73	8.39	1.19	3.19	3.42	2.42	4.27	0.96	0.06	0.97	6.28	12.36	9.88	9.73	3.19	3.42	0.96	6.54571
TRINITY_DN29242_c0_g1	OG0013255	shared_date_palm	--	0	#N/A	#N/A	#N/A	#N/A	1.5	2.92	2.17	2.05	3.43	3.54	1.84	3.69	4.19	15.97	20.96	12.84	3.9	1.56	4.8	3.91	3.35	3.6	1.61	1.91	3.77	2.17	3.43	3.69	15.97	3.9	3.6	1.91	4.95286
TRINITY_DN86173_c0_g1	OG0013266	shared_date_palm	Os09g0101200 protein	0	#N/A	#N/A	#N/A	#N/A	1.98	2.17	1.19	1.73	0.9	0.08	0.17	0.4	1.47	2.5	2.93	2.75	0.3	0.38	0.24	0.19	0	0	0	0	0	1.98	0.9	0.4	2.75	0.3	0	0	0.904286
TRINITY_DN15516_c0_g1	OG0013287	shared_date_palm	--	0	#N/A	#N/A	#N/A	#N/A	0	0	0	0.17	1.3	2.59	1.81	0	0.16	4.83	1.51	5.52	0.44	0	0	0	0	0	0	35.77	0	0	1.3	0.16	4.83	0	0	0	0.898571
TRINITY_DN82688_c0_g1	OG0013289	shared_date_palm	--	0	#N/A	#N/A	#N/A	#N/A	5.02	0	0.66	241.63	156.61	0.8	28.05	2.91	33.86	19.19	5.44	4.06	387.3	61.16	160.47	877.73	566.72	284.78	0.33	0.55	6.3	0.66	156.61	28.05	5.44	160.47	566.72	0.55	131.214
TRINITY_DN55100_c0_g1	OG0013292	shared_date_palm	--	0	#N/A	#N/A	#N/A	#N/A	195.01	201.18	270.24	47.56	12.27	150.56	1.95	1.41	0.57	3.26	0.69	4.42	1.6	9.5	2.62	2.64	4.74	1.53	0	0	0	201.18	47.56	1.41	3.26	2.62	2.64	0	36.9529
TRINITY_DN83511_c0_g1	OG0013975	shared_date_palm	Peroxidase ATP13A	K00430	Metabolism	Biosynthesis of other secondary metabolites	Phenylpropanoid biosynthesis [PATH:ko00940]	E1.11.1.7; peroxidase	0	0	0	0	0	0	0.86	0	0	2.79	3.42	2.87	0	0.15	0.05	0.19	0	0.18	0	0	0	0	0	0	2.87	0.05	0.18	0	0.442857
TRINITY_DN26051_c0_g1	OG0014043	shared_date_palm	--	0	#N/A	#N/A	#N/A	#N/A	15.18	18.44	19.59	27.17	27.98	26.9	35.03	41.28	38.78	20.37	24.45	24.11	55.62	33.48	42.9	34.03	24.84	29.28	21.73	24.45	37.56	18.44	27.17	38.78	24.11	42.9	29.28	24.45	29.3043
TRINITY_DN20749_c0_g1	OG0014061	shared_date_palm	Cytochrome c oxidase subunit 2	K02261	Metabolism	Energy metabolism	Oxidative phosphorylation [PATH:ko00190]	COX2; cytochrome c oxidase subunit 2	0.14	0.13	0.26	4.01	9.42	4.66	3.48	5.94	3.45	2.74	5.08	2.1	19.91	36.71	16.57	8.21	22.8	32.82	3.89	5.25	2.84	0.14	4.66	3.48	2.74	19.91	22.8	3.89	8.23143
TRINITY_DN23492_c0_g1	OG0014069	shared_date_palm	--	0	#N/A	#N/A	#N/A	#N/A	1.27	1.91	0.55	4.3	11.2	7.93	5.48	8.28	4.14	5.39	6.93	5.2	19.78	14.95	16.59	6.54	16.11	44.43	1.92	0.36	0.69	1.27	7.93	5.48	5.39	16.59	16.11	0.69	7.63714
TRINITY_DN30716_c0_g1	OG0014073	shared_date_palm	Endoglucanase	K01179	Metabolism	Carbohydrate metabolism	Starch and sucrose metabolism [PATH:ko00500]	E3.2.1.4; endoglucanase	0.04	0	0.04	0.02	0	0	0	0.04	0	7.13	2.59	8.08	0.15	0	0.02	29.6	22.89	0.75	0	0.56	0.37	0.04	0	0	7.13	0.02	22.89	0.37	4.35
TRINITY_DN26288_c0_g1	OG0014081	shared_date_palm	--	0	#N/A	#N/A	#N/A	#N/A	0.32	0.06	0	3.27	4.91	0.13	8.07	10.98	13.72	9.94	9.99	7.26	11.37	5	7.82	4.83	5.06	4.95	1.53	0.07	0.87	0.06	3.27	10.98	9.94	7.82	4.95	0.87	5.41286
TRINITY_DN69901_c0_g1	OG0014088	shared_date_palm	Hypothetical protein	0	#N/A	#N/A	#N/A	#N/A	3	3.7	4.3	17.74	47.24	37.64	25.67	59.91	20.15	17.57	31.61	20.19	13.88	14.73	14.54	5.78	13.3	22.62	0.62	0.68	4.24	3.7	37.64	25.67	20.19	14.54	13.3	0.68	16.5314
TRINITY_DN14333_c0_g1	OG0014090	shared_date_palm	--	0	#N/A	#N/A	#N/A	#N/A	0	0.12	0	0	0	0	36.09	0.19	1.85	36.32	45.73	29.74	0	0	0	0	0.06	0	0	0	0.24	0	0	1.85	36.32	0	0	0	5.45286
TRINITY_DN12389_c0_g1	OG0014091	shared_date_palm	--	0	#N/A	#N/A	#N/A	#N/A	3.74	4.93	2.81	6.67	5.58	2.58	7.72	4.64	5.85	5.63	7.28	5.64	4.04	3.3	3.62	2.03	4.38	3.63	2.9	3.31	3.21	3.74	5.58	5.85	5.64	3.62	3.63	3.21	4.46714
TRINITY_DN73498_c0_g1	OG0014104	shared_date_palm	NADH dehydrogenase subunit 4	K03881	Metabolism	Energy metabolism	Oxidative phosphorylation [PATH:ko00190]	ND4; NADH-ubiquinone oxidoreductase chain 4	0.32	1.57	0.59	6.28	11.42	11.17	8.02	15.07	6.26	5.25	6.28	7.3	23.55	27.21	20.36	4.24	22.71	41.14	1.04	0.37	0.94	0.59	11.17	8.02	6.28	23.55	22.71	0.94	10.4657
TRINITY_DN23489_c0_g1	OG0014105	shared_date_palm	Putative protein phosphatase 2C	K14497	Environmental Information Processing	Signal transduction	MAPK signaling pathway - plant [PATH:ko04016]	PP2C; protein phosphatase 2C	17.25	16.26	8.1	49.5	41.11	18.7	21.74	17.92	14.31	48.53	47.28	38.98	6.05	3.7	11.28	4.97	7.11	10.61	8.32	0.9	11.72	16.26	41.11	17.92	47.28	6.05	7.11	8.32	20.5786
TRINITY_DN13475_c0_g1	OG0014784	shared_date_palm	--	0	#N/A	#N/A	#N/A	#N/A	14.9	14.05	13.73	51.42	32.81	154.73	48.05	11.74	14.78	25.67	25.07	25.45	15.23	4.37	8.62	8.26	5.42	7.67	1.89	0.37	0.35	14.05	51.42	14.78	25.45	8.62	7.67	0.37	17.48
TRINITY_DN7373_c0_g1	OG0014810	shared_date_palm	Putative transcription termination factor MTERF2, chloroplastic	K15031	Brite Hierarchies	Protein families: genetic information processing	Translation factors [BR:ko03012]	MTERF; transcription termination factor, mitochondrial	2.14	1.44	1.77	1.57	2.23	0.9	4.18	3.55	5.68	5.38	6.11	5.22	4.24	5.22	4.38	0.86	6.04	3.48	1.31	0.65	0.42	1.77	1.57	4.18	5.38	4.38	3.48	0.65	3.05857
TRINITY_DN62906_c0_g1	OG0014814	shared_date_palm	--	0	#N/A	#N/A	#N/A	#N/A	0.14	0	0.06	0.12	0.89	0.06	5.12	1.54	0.97	3.1	10.34	0.88	0	0	0	0	0	0	0.59	0	0	0.06	0.12	1.54	3.1	0	0	0	0.688571
TRINITY_DN30474_c0_g1	OG0014851	shared_date_palm	Auxin-responsive protein SAUR50-like	K14488	Environmental Information Processing	Signal transduction	Plant hormone signal transduction [PATH:ko04075]	SAUR; SAUR family protein	0.21	0.29	0.39	1.11	0.16	0.08	0	0.43	0.61	6.86	5.45	6.03	0.82	0.4	0.77	0.4	0.62	0	1.4	0.21	4.33	0.29	0.16	0.43	6.03	0.77	0.4	1.4	1.35429
TRINITY_DN28245_c0_g1	OG0014853	shared_date_palm	--	0	#N/A	#N/A	#N/A	#N/A	13.47	20.04	15.79	25.71	39.06	26.43	20.59	23.61	22.99	22.67	31.37	41.29	17.33	11.24	16.91	15.96	19.97	19.81	16.88	12.68	19.77	15.79	26.43	22.99	31.37	16.91	19.81	16.88	21.4543
TRINITY_DN5754_c0_g1	OG0014857	shared_date_palm	--	0	#N/A	#N/A	#N/A	#N/A	0.25	0.08	0.31	0.22	0.32	0.47	2.04	0	0.14	4.11	1.83	2.44	1.23	0.06	0.64	2.57	0.16	0.3	0	0	0	0.25	0.32	0.14	2.44	0.64	0.3	0	0.584286
TRINITY_DN20577_c0_g1	OG0014859	shared_date_palm	--	0	#N/A	#N/A	#N/A	#N/A	9.52	13.66	13.41	11.68	13.2	19.09	12.11	13.81	12.52	14.22	14.51	16.42	12.84	9.75	16.41	13.52	8.71	16.03	16.98	12.28	11.67	13.41	13.2	12.52	14.51	12.84	13.52	12.28	13.1829
TRINITY_DN10513_c0_g1	OG0014891	shared_date_palm	Ribosomal protein S13	K02952	Genetic Information Processing	Translation	Ribosome [PATH:ko03010]	RP-S13, rpsM; small subunit ribosomal protein S13	1	2	1.75	2.26	8.11	2.07	2.32	4.66	3.87	2.33	3.74	3.46	31.28	22.28	14.69	6.07	21.57	39.86	0.77	0.48	1.66	1.75	2.26	3.87	3.46	22.28	21.57	0.77	7.99429
TRINITY_DN28025_c0_g1	OG0014918	shared_date_palm	--	0	#N/A	#N/A	#N/A	#N/A	257.61	332.01	207.71	96.56	53.46	151.12	9.54	9.11	10.08	32.56	38.97	43.28	15.9	9.67	17.19	17.51	16.44	15.09	13.62	14.41	16.11	257.61	96.56	9.54	38.97	15.9	16.44	14.41	64.2043
TRINITY_DN35476_c1_g3	OG0014962	shared_date_palm	--	0	#N/A	#N/A	#N/A	#N/A	3.01	4.53	2.15	7.62	18.33	8.36	13.61	19.62	7.99	10.96	13.96	10.44	25.69	24.94	20.71	3.57	27.39	58.55	0.85	0.46	1.89	3.01	8.36	13.61	10.96	24.94	27.39	0.85	12.7314
TRINITY_DN22776_c0_g1	OG0014985	shared_date_palm	--	0	#N/A	#N/A	#N/A	#N/A	17.11	17.46	17.58	9.4	7.32	10.98	2.62	3.14	4.11	6.74	7.72	7.96	8.29	5.46	9.21	6.76	4.89	6.03	4.73	2.38	2.93	17.46	9.4	3.14	7.72	8.29	6.03	2.93	7.85286
TRINITY_DN48249_c0_g1	OG0015015	shared_date_palm	--	0	#N/A	#N/A	#N/A	#N/A	0.22	0.4	0.2	0.67	0	0.26	0	0	0	3.37	3.55	3.41	0	0.08	0.09	0	0.21	0	0	0.53	0	0.22	0.26	0	3.41	0.08	0	0	0.567143
TRINITY_DN75448_c0_g1	OG0015053	shared_date_palm	--	0	#N/A	#N/A	#N/A	#N/A	0	0	0	0	0	0	0.1	0.12	0	10.28	18.99	1.99	0	0	0	0.11	0	0	0	0	0	0	0	0.1	10.28	0	0	0	1.48286
TRINITY_DN86436_c0_g1	OG0015112	shared_date_palm	--	0	#N/A	#N/A	#N/A	#N/A	0.12	0.8	0.11	0.51	0.13	0.6	0.5	0.3	0.38	3.87	4.99	3.03	0	0	0.17	0.11	0	0.15	0	0	0	0.12	0.51	0.38	3.87	0	0.11	0	0.712857
TRINITY_DN24002_c0_g1	OG0000077	shared_oil_palm	--	0	#N/A	#N/A	#N/A	#N/A	0.05	0.09	0	0.49	0.75	0.22	0.61	0.19	0.23	6.02	11.14	16.45	0.76	0.04	0.16	0.18	0.14	0.04	0.07	0	0.22	0.05	0.49	0.23	11.14	0.16	0.14	0.07	1.75429
TRINITY_DN17527_c0_g1	OG0003644	shared_oil_palm	--	0	#N/A	#N/A	#N/A	#N/A	5.89	5.27	1.94	4.48	4.13	5.98	3.72	3.78	1.66	5.46	5.75	4.76	17.06	2.46	4.85	7.96	3.1	1.04	0.49	0.09	19.46	5.27	4.48	3.72	5.46	4.85	3.1	0.49	3.91
TRINITY_DN28677_c0_g1	OG0004673	shared_oil_palm	Succinate dehydrogenase subunit 3-2, mitochondrial	K00236	Metabolism	Carbohydrate metabolism	Citrate cycle (TCA cycle) [PATH:ko00020]	SDHC, SDH3; succinate dehydrogenase (ubiquinone) cytochrome b560 subunit	20.84	35.19	21.37	43.56	64.76	76.61	59.14	84.7	53.35	45.69	60.49	46.11	98.08	38.81	88.32	106.71	46.53	56.29	13.24	4.78	17.53	21.37	64.76	59.14	46.11	88.32	56.29	13.24	49.89
TRINITY_DN30564_c0_g1	OG0006222	shared_oil_palm	--	0	#N/A	#N/A	#N/A	#N/A	133.83	109.6	116.71	81.62	87.55	62.56	22.23	23.66	58.78	74.43	86.4	95.55	18.97	32.71	13.8	18.86	56.82	39.25	4.26	128.43	21.7	116.71	81.62	23.66	86.4	18.97	39.25	21.7	55.4729
TRINITY_DN13177_c0_g1	OG0006270	shared_oil_palm	--	0	#N/A	#N/A	#N/A	#N/A	0.32	1.72	0.99	3	8.74	2.62	3.34	13.59	7.42	3.63	7.85	4.17	5.25	6.38	11.39	4.04	3.56	1.95	0	1.19	0	0.99	3	7.42	4.17	6.38	3.56	0	3.64571
TRINITY_DN27071_c0_g1	OG0006335	shared_oil_palm	--	0	#N/A	#N/A	#N/A	#N/A	171.37	96.7	115.68	348.59	193.7	249.92	126.37	101.37	81.16	50.2	75.95	74.6	30.48	8.77	13.95	36.67	36.72	46.33	56.45	38.4	23.54	115.68	249.92	101.37	74.6	13.95	36.72	38.4	90.0914
TRINITY_DN29752_c0_g1	OG0006578	shared_oil_palm	--	0	#N/A	#N/A	#N/A	#N/A	22.02	24.38	20.52	28.83	30.2	21.68	19.9	21.74	24.97	28.74	25.62	29.08	14.98	12.58	16.58	13.68	28.66	30.39	13.06	23.59	12.72	22.02	28.83	21.74	28.74	14.98	28.66	13.06	22.5757
TRINITY_DN23127_c0_g1	OG0006579	shared_oil_palm	Sulfiredoxin, chloroplastic/mitochondrial	K12260	Not Included in Pathway or Brite	Unclassified: metabolism	Enzymes with EC numbers	SRX1; sulfiredoxin	55.86	83.35	106.14	23.72	28.06	70.95	15.6	20.62	11.97	10.41	12.85	7.9	19.62	11.65	34.47	60.17	17.84	31.31	22.5	9.18	43	83.35	28.06	15.6	10.41	19.62	31.31	22.5	30.1214
TRINITY_DN33734_c0_g1	OG0006931	shared_oil_palm	--	0	#N/A	#N/A	#N/A	#N/A	11.36	5.15	4.21	10.78	10.29	4.29	9.8	13.58	18.82	13.67	13.3	16.81	18.56	14.23	22.98	22.81	17.78	14.84	12.12	5.99	6.48	5.15	10.29	13.58	13.67	18.56	17.78	6.48	12.2157
TRINITY_DN30977_c0_g1	OG0006978	shared_oil_palm	ER membrane protein complex subunit 8/9 homolog	K23569	Brite Hierarchies	Protein families: genetic information processing	Membrane trafficking [BR:ko04131]	EMC8_9; ER membrane protein complex subunit 8/9	41.67	48.08	44.2	97.38	135.02	103.11	150.59	183.79	108.64	130.88	165.14	148.52	92.57	67.94	134.77	114.87	83.31	112.13	152.84	80.63	128.98	44.2	103.11	150.59	148.52	92.57	112.13	128.98	111.443
TRINITY_DN31343_c0_g1	OG0007649	shared_oil_palm	--	0	#N/A	#N/A	#N/A	#N/A	26.37	29.75	36.15	18.98	17.29	41.96	28.13	29.78	24.97	32.78	35.31	32.29	16.49	15.48	31.29	33.32	26.07	26.17	27.51	15.1	32.02	29.75	18.98	28.13	32.78	16.49	26.17	27.51	25.6871
TRINITY_DN30571_c0_g1	OG0007880	shared_oil_palm	--	0	#N/A	#N/A	#N/A	#N/A	6.9	7.01	6.97	10.35	12.22	10.29	6.98	11.18	13.05	8.66	11.6	10.94	6.96	5.16	10.87	8.09	8.13	10.65	8.19	8.46	6.4	6.97	10.35	11.18	10.94	6.96	8.13	8.19	8.96
TRINITY_DN44823_c0_g1	OG0007908	shared_oil_palm	--		#N/A	#N/A	#N/A	#N/A	45.05	64.24	62.58	77.18	85.48	102.72	81.45	88.52	70.52	89.8	106.23	98.48	61.04	45.34	63.48	47.4	77.45	59.97	78.5	74.74	121.11	62.58	85.48	81.45	98.48	61.04	59.97	78.5	75.3571
TRINITY_DN11273_c0_g1	OG0008187	shared_oil_palm	Protein kinase family protein, putative, expressed	0	#N/A	#N/A	#N/A	#N/A	0	0	0	0	0	0	6.16	7.81	7.56	7.01	3.62	2.17	14.5	8.64	13	0.99	3.85	4.47	0	0	0	0	0	7.56	3.62	13	3.85	0	4.00429
TRINITY_DN33396_c0_g1	OG0008236	shared_oil_palm	--	0	#N/A	#N/A	#N/A	#N/A	6.9	5.61	6.05	9.86	9.52	6.75	13.11	11.87	14.85	15.52	13.58	12.15	19.62	14.03	22.34	15.76	13.47	12.36	3.67	3.41	4.64	6.05	9.52	13.11	13.58	19.62	13.47	3.67	11.2886
TRINITY_DN78829_c0_g1	OG0008260	shared_oil_palm	--	0	#N/A	#N/A	#N/A	#N/A	1.34	0.16	0.16	10.17	12.04	0.99	8.21	9.94	10.08	4.67	3.77	3.92	2.6	3.11	3.44	4.15	4.94	5.5	1.73	0.17	2.56	0.16	10.17	9.94	3.92	3.11	4.94	1.73	4.85286
TRINITY_DN86505_c0_g1	OG0008409	shared_oil_palm	--	0	#N/A	#N/A	#N/A	#N/A	53.92	55.9	69.89	33.69	25.1	46.87	23.27	29.68	18.9	16.58	24.95	21.36	25.83	17.77	29.08	22.22	18.28	17.33	22.94	15.53	17.49	55.9	33.69	23.27	21.36	25.83	18.28	17.49	27.9743
TRINITY_DN29723_c0_g1	OG0008552	shared_oil_palm	Autophagy-related protein 16	K17890	Cellular Processes	Transport and catabolism	Autophagy - animal [PATH:ko04140]	ATG16L1; autophagy-related protein 16-1	8.8	7.12	6.65	14.09	13.31	12.43	11.25	17.42	13.71	15.42	21.88	20.38	15.12	8.78	15.4	14.68	14.84	12.83	13.03	9.56	13.72	7.12	13.31	13.71	20.38	15.12	14.68	13.03	13.9071
TRINITY_DN34261_c0_g1	OG0008562	shared_oil_palm	POT family protein, expressed	K26548	#N/A	#N/A	#N/A	#N/A	14.74	3.63	13.66	43.27	17.2	9.08	2.47	0.78	0.78	26.01	10.47	11.39	1.06	0.39	0.3	0.64	0.13	0.46	0.03	0	0.25	13.66	17.2	0.78	11.39	0.39	0.46	0.03	6.27286
TRINITY_DN27704_c0_g1	OG0008650	shared_oil_palm	--	0	#N/A	#N/A	#N/A	#N/A	9.94	12.01	15.78	12.44	10.01	12.58	8.51	9.18	7.72	17.93	17.61	18.67	8.72	5.19	8.15	7.78	8.33	8.94	5.14	13.93	12.64	12.01	12.44	8.51	17.93	8.15	8.33	12.64	11.43
TRINITY_DN67834_c0_g1	OG0009170	shared_oil_palm	--	0	#N/A	#N/A	#N/A	#N/A	0	0	0	0.4	1.7	0.05	2.82	19.61	27.85	3.7	1.41	3.52	29.71	37.79	67.43	7.74	16.14	15.48	0.09	0.44	0.11	0	0.4	19.61	3.52	37.79	15.48	0.11	10.9871
TRINITY_DN35315_c0_g1	OG0009269	shared_oil_palm	Primary amine oxidase	K00276	Metabolism	Amino acid metabolism	Glycine, serine and threonine metabolism [PATH:ko00260]	AOC3, AOC2, tynA; primary-amine oxidase	1.97	7.71	10.65	2.53	3.19	3.33	4.35	4.24	3.33	28.3	3.68	7.62	0.03	0	0.02	0	0.04	0	5.74	0.14	5.9	7.71	3.19	4.24	7.62	0.02	0	5.74	4.07429
TRINITY_DN25829_c0_g1	OG0009289	shared_oil_palm	--	0	#N/A	#N/A	#N/A	#N/A	3.71	5.6	5.12	5.67	6.93	8.49	13.25	29.64	55.04	11.7	11.82	11.81	48.7	63.43	73.44	25.72	34	17.72	3.5	3.72	5.72	5.12	6.93	29.64	11.81	63.43	25.72	3.72	20.91
TRINITY_DN31504_c0_g1	OG0009566	shared_oil_palm	Exosome complex component RRP41-like	K12587	Genetic Information Processing	Folding, sorting and degradation	RNA degradation [PATH:ko03018]	MTR3, EXOSC6; exosome complex component MTR3	57.44	53.37	67.64	33.76	32.71	49.8	34.91	35.48	30.4	43.43	35.61	40.66	37.43	30.75	59.38	24.62	40.84	60.96	28.29	23.36	14.18	57.44	33.76	34.91	40.66	37.43	40.84	23.36	38.3429
TRINITY_DN26806_c0_g1	OG0009748	shared_oil_palm	--	0	#N/A	#N/A	#N/A	#N/A	47.36	46.68	38.08	39.22	39.16	23.3	47.97	35.38	33.74	42.91	34.53	34.13	28.9	25.68	38.04	37.27	58.76	37.95	64.48	30.63	31.81	46.68	39.16	35.38	34.53	28.9	37.95	31.81	36.3443
TRINITY_DN28707_c0_g1	OG0009791	shared_oil_palm	--	0	#N/A	#N/A	#N/A	#N/A	14.56	14.47	13.82	12.87	10.8	16.53	9.43	10.99	14.11	10.58	10.42	10.87	12.34	10.08	18.93	10.36	16.6	13.61	4.32	16.25	9.88	14.47	12.87	10.99	10.58	12.34	13.61	9.88	12.1057
TRINITY_DN33553_c0_g1	OG0009803	shared_oil_palm	--	0	#N/A	#N/A	#N/A	#N/A	40.11	47.38	44.8	44.97	43.36	69.46	31.23	25.45	34.46	41.88	39.33	47.33	62.11	43.65	67.5	56.29	46.74	35.95	23.71	47.19	26.63	44.8	44.97	31.23	41.88	62.11	46.74	26.63	42.6229
TRINITY_DN28973_c0_g1	OG0009870	shared_oil_palm	Os08g0379000 protein	0	#N/A	#N/A	#N/A	#N/A	9.98	10.94	8.86	11.25	16.78	2.09	7.56	11.45	12.8	11.07	17.02	18.47	3.38	1.95	2.55	1.62	5.92	5.54	12.2	12.52	10.41	9.98	11.25	11.45	17.02	2.55	5.54	12.2	9.99857
TRINITY_DN23625_c0_g1	OG0010103	shared_oil_palm	--	0	#N/A	#N/A	#N/A	#N/A	216.14	268.13	315.35	335.96	325.83	518.28	437.76	366.53	278.43	402.96	339.06	281.79	453.3	290.36	487.72	553.27	395.07	326.46	1702.77	785.15	1724.19	268.13	335.96	366.53	339.06	453.3	395.07	1702.77	551.546
TRINITY_DN22635_c0_g1	OG0010315	shared_oil_palm	--	0	#N/A	#N/A	#N/A	#N/A	3.1	3.9	2.8	3.24	4.61	2.85	2.2	3.48	4.67	4.18	4.67	3.78	2.16	1.64	2.34	1.58	2.23	2.49	2.24	1.73	1.56	3.1	3.24	3.48	4.18	2.16	2.23	1.73	2.87429
TRINITY_DN32686_c0_g1	OG0010473	shared_oil_palm	--	0	#N/A	#N/A	#N/A	#N/A	6.45	8.07	7.7	22.37	26.63	29.74	39.47	62.3	57.21	28.35	36.49	37.56	30.14	27.67	34.42	13.64	26.64	21.85	28.63	4.8	38.1	7.7	26.63	57.21	36.49	30.14	21.85	28.63	29.8071
TRINITY_DN18429_c0_g1	OG0010692	shared_oil_palm	--	0	#N/A	#N/A	#N/A	#N/A	163.88	168.24	181.57	44.58	23.42	84.98	13.86	12.79	14.17	6.13	8.99	12.47	31.79	24.5	22.9	30.41	39.8	19.75	9.72	4.96	5.75	168.24	44.58	13.86	8.99	24.5	30.41	5.75	42.3329
TRINITY_DN25805_c0_g1	OG0010940	shared_oil_palm	Rhomboid-like protein 14, mitochondrial	K09651	Brite Hierarchies	Protein families: metabolism	Peptidases [BR:ko01002]	RHBDD1; rhomboid domain-containing protein 1	7.98	23.93	11.33	19.46	33.6	20.11	14.85	30.71	14.98	12.99	23.86	17.16	9.22	3.93	5.39	13.8	7.86	23.36	21	38.09	127.73	11.33	20.11	14.98	17.16	5.39	13.8	38.09	17.2657
TRINITY_DN21829_c0_g1	OG0010988	shared_oil_palm	--	0	#N/A	#N/A	#N/A	#N/A	23.86	23.22	22.18	20.15	20.15	23.33	15.44	11.26	7.42	12.52	9.38	20.06	7.87	10.54	17.34	8.19	9.93	8.83	7.77	8.32	6.36	23.22	20.15	11.26	12.52	10.54	8.83	7.77	13.47
TRINITY_DN31796_c1_g2	OG0011015	shared_oil_palm	Probable U3 small nucleolar RNA-associated protein	K14768	Brite Hierarchies	Protein families: genetic information processing	Ribosome biogenesis [BR:ko03009]	UTP7, WDR46; U3 small nucleolar RNA-associated protein 7	23.12	29.43	28.26	31.39	37.01	31.45	21	31.79	30.54	30.45	38.59	35.68	34.35	19.87	33.42	26.17	18.71	23.55	32.58	45.43	20.2	28.26	31.45	30.54	35.68	33.42	23.55	32.58	30.7829
TRINITY_DN1508_c0_g1	OG0011090	shared_oil_palm	--	0	#N/A	#N/A	#N/A	#N/A	48.38	61.08	65.86	41.32	44.38	45.71	50.09	54.06	37.69	67.67	55.2	54.42	31.04	19.33	39.19	32	28.95	31.8	27.26	45.17	75.39	61.08	44.38	50.09	55.2	31.04	31.8	45.17	45.5371
TRINITY_DN16993_c0_g1	OG0011285	shared_oil_palm	--	0	#N/A	#N/A	#N/A	#N/A	1.6	0	1.01	0.43	0	0.72	5.24	0.1	3.3	3.27	0.39	1.62	2.22	3.33	10.57	3.7	1.07	6.95	0.31	0.48	0.65	1.01	0.43	3.3	1.62	3.33	3.7	0.48	1.98143
TRINITY_DN34536_c0_g1	OG0011418	shared_oil_palm	--	K15414	Brite Hierarchies	Protein families: signaling and cellular processes	Glycosaminoglycan binding proteins [BR:ko00536]	C1QBP; complement component 1 Q subcomponent-binding protein, mitochondrial	22.84	42.23	48.16	55.2	72.54	66.9	79.88	96.29	70.17	56.87	77.7	63.49	80.77	59.69	79.89	50.72	32.78	33.15	78.04	24.83	48.91	42.23	66.9	79.88	63.49	79.89	33.15	48.91	59.2071
TRINITY_DN25291_c0_g1	OG0011439	shared_oil_palm	--	0	#N/A	#N/A	#N/A	#N/A	0.63	0.57	0.43	1.19	2.31	0.55	2.36	2.09	1.37	6.6	4.63	3.73	0.9	0.55	0.64	0.52	0.8	0.68	0.08	0	0.71	0.57	1.19	2.09	4.63	0.64	0.68	0.08	1.41143
TRINITY_DN19832_c0_g1	OG0011540	shared_oil_palm	Transcription and mRNA export factor ENY2	K11368	Brite Hierarchies	Protein families: genetic information processing	Transcription machinery [BR:ko03021]	ENY2, DC6, SUS1; enhancer of yellow 2 transcription factor	64.36	125.74	104.35	73.57	69.31	126.68	45.49	63.08	44.15	35.56	43.38	49.32	44.74	25.83	56.29	57.49	39.09	42.91	78.23	115.8	77.18	104.35	73.57	45.49	43.38	44.74	42.91	78.23	61.81
TRINITY_DN13587_c0_g1	OG0011640	shared_oil_palm	--	0	#N/A	#N/A	#N/A	#N/A	11.17	15.4	11.46	16.29	15.64	19.14	18.96	17.84	20.1	16.3	20.05	16.2	29.59	24.35	28.74	20.11	26.18	22.3	11.67	38.33	11.17	11.46	16.29	18.96	16.3	28.74	22.3	11.67	17.96
TRINITY_DN30558_c0_g1	OG0011850	shared_oil_palm	--	0	#N/A	#N/A	#N/A	#N/A	87.81	141.71	110.71	208.84	184.66	115.26	130.06	151.81	105.35	91.44	142.24	105.74	45.96	13.32	23.99	41.79	12.64	12.72	2.86	1.62	47.44	110.71	184.66	130.06	105.74	23.99	12.72	2.86	81.5343
TRINITY_DN33711_c0_g1	OG0012117	shared_oil_palm	--	0	#N/A	#N/A	#N/A	#N/A	6.01	7.31	7.46	11.24	11.91	10.21	8.55	9.22	12.17	9.93	9.79	11.38	10.04	6.93	15.26	9.98	9.98	9.53	6.1	6.63	7.94	7.31	11.24	9.22	9.93	10.04	9.98	6.63	9.19286
TRINITY_DN57908_c0_g1	OG0012282	shared_oil_palm	--	0	#N/A	#N/A	#N/A	#N/A	3.25	7.27	5.11	5.3	10.57	8.83	5.13	11.11	3.79	3.8	5.6	3.91	3.63	3.39	4.19	7.19	3.82	14.67	2.41	1.83	3	5.11	8.83	5.13	3.91	3.63	7.19	2.41	5.17286
TRINITY_DN20128_c0_g1	OG0012474	shared_oil_palm	--	0	#N/A	#N/A	#N/A	#N/A	19.72	13.42	27.88	17.74	11.55	50.16	12.87	7.66	16.91	14.54	8.35	16.78	25.25	15.31	23.03	26.57	17.34	16.62	2.87	0.31	7.74	19.72	17.74	12.87	14.54	23.03	17.34	2.87	15.4443
TRINITY_DN20130_c0_g1	OG0012488	shared_oil_palm	--	0	#N/A	#N/A	#N/A	#N/A	10.93	13.81	11.33	39.06	54.39	26.44	68.28	86.01	60.84	66.36	67.01	56.89	46.65	33.95	56.4	43.86	36.84	34.3	37.69	24.7	87.1	11.33	39.06	68.28	66.36	46.65	36.84	37.69	43.7443
TRINITY_DN30628_c0_g1	OG0012643	shared_oil_palm	--	0	#N/A	#N/A	#N/A	#N/A	7.6	4.82	12.64	5.54	5.36	5.63	5.27	5.24	13.09	6.89	5.15	11.81	4.47	6.31	2.88	2.65	12.49	10.31	0	1.26	0.22	7.6	5.54	5.27	6.89	4.47	10.31	0.22	5.75714
TRINITY_DN29914_c0_g1	OG0012706	shared_oil_palm	--	0	#N/A	#N/A	#N/A	#N/A	0	0	0	0.76	0.88	0	0.13	0	0	9.34	10.12	6.66	8.28	6.36	10.65	264.85	30177.9	49469.3	0	0	0	0	0.76	0	9.34	8.28	30177.9	0	4313.76
TRINITY_DN32753_c0_g1	OG0012861	shared_oil_palm	--	0	#N/A	#N/A	#N/A	#N/A	29.42	133.14	154.54	63.93	29.44	356.11	12.88	9.87	4.73	22.51	20.52	21.61	2.75	2.7	5.9	2.58	2.46	1.78	5.67	1.45	2.56	133.14	63.93	9.87	21.61	2.75	2.46	2.56	33.76
TRINITY_DN25378_c1_g1	OG0012895	shared_oil_palm	--	0	#N/A	#N/A	#N/A	#N/A	44.79	60.32	50.21	26.7	18.82	32.29	10.95	11.75	14.86	13.92	14.63	16.82	15.57	6.57	19.44	23.49	14.3	22.61	14.75	6.32	22.24	50.21	26.7	11.75	14.63	15.57	22.61	14.75	22.3171
TRINITY_DN45945_c0_g1	OG0012902	shared_oil_palm	--	K13130	Genetic Information Processing	Translation	RNA transport [PATH:ko03013]	GEMIN2, SIP1; gem associated protein 2	8.25	12.81	13.13	23.86	22.69	28.36	27.8	27.31	27.16	25.37	28.66	35.68	19.58	13.81	24.17	11.97	11.76	21.32	12.21	13.68	21.91	12.81	23.86	27.31	28.66	19.58	11.97	13.68	19.6957
TRINITY_DN19669_c0_g1	OG0012915	shared_oil_palm	Glycosyl transferase family 1 protein	0	#N/A	#N/A	#N/A	#N/A	0.55	1.66	1.97	3.37	5.94	2.97	3.29	5.4	3.75	4.72	6.05	6.31	3.35	2.73	3.14	2.38	2.21	1.16	1.16	0.66	1.56	1.66	3.37	3.75	6.05	3.14	2.21	1.16	3.04857
TRINITY_DN6263_c0_g1	OG0012970	shared_oil_palm	Minichromosome maintenance protein 10 isoform 1-like	K10736	Brite Hierarchies	Protein families: genetic information processing	DNA replication proteins [BR:ko03032]	MCM10; minichromosome maintenance protein 10	1.28	3.08	1.85	1.59	1.8	2.62	4.72	4.54	7.76	3.85	3.42	2.75	12.97	12.76	15.33	8.85	7.73	4.27	1.84	2.03	1.6	1.85	1.8	4.72	3.42	12.97	7.73	1.84	4.90429
TRINITY_DN25843_c0_g1	OG0012991	shared_oil_palm	Translation initiation factor eIF-2B	K03240	Genetic Information Processing	Translation	RNA transport [PATH:ko03013]	EIF2B5; translation initiation factor eIF-2B subunit epsilon	10.95	12.84	12.12	16.43	22.13	13.65	15.58	27.04	25.48	25.62	32.19	30.19	19.68	12.99	24.56	57.48	21.17	20.17	24.93	23.21	20.92	12.12	16.43	25.48	30.19	19.68	21.17	23.21	21.1829
TRINITY_DN34610_c2_g1	OG0013026	shared_oil_palm	--	0	#N/A	#N/A	#N/A	#N/A	18.28	30.31	23.18	34.83	42.48	52.54	33.06	43.05	32.94	38.69	46.96	45.36	42.44	24.59	42.2	28.95	21.91	25.74	91.91	42.43	80.05	23.18	42.48	33.06	45.36	42.2	25.74	80.05	41.7243
TRINITY_DN27712_c0_g1	OG0013045	shared_oil_palm	--	0	#N/A	#N/A	#N/A	#N/A	4.96	6.07	3.04	5.65	9.24	4.19	9.36	9.27	10.99	7.78	9.37	9.06	5.86	5.06	6.82	9.96	14.16	8.74	6.71	4.4	4.85	4.96	5.65	9.36	9.06	5.86	9.96	4.85	7.1
TRINITY_DN33316_c0_g1	OG0013101	shared_oil_palm	Vacuolar protein-sorting-associated protein	K20179	Cellular Processes	Transport and catabolism	Autophagy - yeast [PATH:ko04138]	VPS11, PEP5; vacuolar protein sorting-associated protein 11	9.33	12.9	11.83	17.5	22.37	15.83	13	25.46	22.5	18.33	25.63	22.67	16.16	11.8	19.83	14.03	14.94	13.25	8.14	25.21	7.72	11.83	17.5	22.5	22.67	16.16	14.03	8.14	16.1186
TRINITY_DN19102_c0_g1	OG0013109	shared_oil_palm	DNA-directed RNA polymerases II, IV and V subunit 3	K03011	Genetic Information Processing	Transcription	RNA polymerase [PATH:ko03020]	RPB3, POLR2C; DNA-directed RNA polymerase II subunit RPB3	25.87	34.17	30.84	55.69	85.92	55.88	93.46	151.56	111.94	71.3	97.65	83.2	152.36	114.56	163.16	78.78	67.44	70.31	63.93	54.95	72.95	30.84	55.88	111.94	83.2	152.36	70.31	63.93	81.2086
TRINITY_DN47367_c0_g1	OG0013148	shared_oil_palm	Tetratricopeptide-like helical (Fragment)	0	#N/A	#N/A	#N/A	#N/A	4.31	4.61	5.35	4.57	3.62	0.97	2.02	1.9	2.94	2.8	3.5	3.9	1.51	0.71	1.36	0.36	2.19	0.99	3.7	4.07	1.3	4.61	3.62	2.02	3.5	1.36	0.99	3.7	2.82857
TRINITY_DN30607_c0_g1	OG0013182	shared_oil_palm	50S ribosomal protein L4, chloroplastic	K02926	Genetic Information Processing	Translation	Ribosome [PATH:ko03010]	RP-L4, MRPL4, rplD; large subunit ribosomal protein L4	170.57	148.46	151.96	98.88	69.86	58.72	36.2	47.8	33.09	21.41	26.97	21.91	27.63	19.09	28.62	24.32	24.73	39.06	37.69	12.9	36.3	151.96	69.86	36.2	21.91	27.63	24.73	36.3	52.6557
TRINITY_DN34238_c1_g1	OG0013359	shared_oil_palm	--	0	#N/A	#N/A	#N/A	#N/A	7.82	9.82	7.23	7.54	4.72	8.31	3.63	3.83	2.01	46.79	88.35	56.68	4.62	3.27	9.39	2.95	4.78	5.45	0.63	0.42	0.89	7.82	7.54	3.63	56.68	4.62	4.78	0.63	12.2429
TRINITY_DN16006_c0_g1	OG0013464	shared_oil_palm	--	0	#N/A	#N/A	#N/A	#N/A	4.51	10.34	9.23	9.64	8.5	6.09	8.49	8.01	10.42	9.22	10.94	11	6.21	4.13	8.11	7.67	8.06	23.83	12.03	36.05	6.23	9.23	8.5	8.49	10.94	6.21	8.06	12.03	9.06571
TRINITY_DN29879_c0_g1	OG0013514	shared_oil_palm	--	0	#N/A	#N/A	#N/A	#N/A	16.42	28.58	22.25	14.33	14.57	14.24	5.64	9.16	6.35	8.98	9.97	11.99	12.53	7.84	12.42	8.54	9.16	10.52	6.78	9.45	4.48	22.25	14.33	6.35	9.97	12.42	9.16	6.78	11.6086
TRINITY_DN32826_c0_g1	OG0013529	shared_oil_palm	--	0	#N/A	#N/A	#N/A	#N/A	13.45	17.96	12.66	14.66	15.37	15.88	7.77	10.25	8.6	11.11	13.26	16.4	7.69	6.29	10.02	7.34	8.71	7.77	6.38	13.4	7.63	13.45	15.37	8.6	13.26	7.69	7.77	7.63	10.5386
TRINITY_DN7648_c0_g1	OG0013557	shared_oil_palm	--	0	#N/A	#N/A	#N/A	#N/A	0	0	0	0	0.09	0	4.91	3.97	7.71	4.53	4.92	4.35	5.59	2.8	5.02	0.26	4.9	6.8	0.24	0.07	0.29	0	0	4.91	4.53	5.02	4.9	0.24	2.8
TRINITY_DN31417_c0_g1	OG0013626	shared_oil_palm	Putative exopolyphosphatase PRUNE1	K01514	Metabolism	Nucleotide metabolism	Purine metabolism [PATH:ko00230]	PRUNE, PPX1; exopolyphosphatase	0.29	0	0	0.02	0.03	0.02	0.13	0.02	0.19	43.85	64.25	35.29	0.37	0.13	0.33	0.22	0.29	0.3	0.08	0.02	0	0	0.02	0.13	43.85	0.33	0.29	0.02	6.37714
TRINITY_DN19347_c0_g1	OG0013801	shared_oil_palm	--	0	#N/A	#N/A	#N/A	#N/A	0	0	0	0	0.11	0.12	0.13	0	0.12	9	2.5	1.73	0.11	0.28	0.04	0.14	0.87	0.72	0	0.14	0	0	0.11	0.12	2.5	0.11	0.72	0	0.508571
TRINITY_DN19466_c0_g1	OG0013882	shared_oil_palm	--	0	#N/A	#N/A	#N/A	#N/A	15.54	11.43	10.61	59.42	40.94	36.85	20.99	5.96	12.18	33.51	26.95	26.58	9.54	3.33	7.6	35.67	8.12	8.52	41.66	55.01	2.77	11.43	40.94	12.18	26.95	7.6	8.52	41.66	21.3257
TRINITY_DN23509_c0_g1	OG0014241	shared_oil_palm	Probable glutathione S-transferase parA	K00799	Metabolism	Metabolism of other amino acids	Glutathione metabolism [PATH:ko00480]	GST, gst; glutathione S-transferase	0.17	1.34	0.72	0.24	2.3	0.87	30.61	9.05	1.36	38.11	15.45	11.73	0.8	0	0.23	1.36	0.59	0.15	0.87	1664.98	3.21	0.72	0.87	9.05	15.45	0.23	0.59	3.21	4.30286
TRINITY_DN22774_c0_g1	OG0014242	shared_oil_palm	F-box protein SKIP22-like	K10293	Brite Hierarchies	Protein families: genetic information processing	Ubiquitin system [BR:ko04121]	FBXO7; F-box protein 7	6.63	9.03	9.27	14.48	13.52	10.16	17.07	12.65	20.05	18.42	16.1	19.45	22.09	7.22	10.09	23.09	9.58	8.29	21.97	78.62	12.61	9.03	13.52	17.07	18.42	10.09	9.58	21.97	14.24
TRINITY_DN29732_c0_g1	OG0014321	shared_oil_palm	--	0	#N/A	#N/A	#N/A	#N/A	85.53	98.49	115.37	141.31	132.38	168.6	127.32	127.82	98.79	104.92	113.25	87.89	132.36	53.41	112.53	221.51	95.96	118.2	356.86	388.54	267.58	98.49	141.31	127.32	104.92	112.53	118.2	356.86	151.376
TRINITY_DN26108_c0_g1	OG0014384	shared_oil_palm	--	0	#N/A	#N/A	#N/A	#N/A	0	0	0	0.07	0	0	0.4	0.09	0	193.24	231.48	104.36	0.1	0.06	0.07	0	0	0	0	0.08	0.16	0	0	0.09	193.24	0.07	0	0.08	27.64
TRINITY_DN30408_c0_g1	OG0014427	shared_oil_palm	--	0	#N/A	#N/A	#N/A	#N/A	3.55	1.18	1.93	6.74	10.47	1.54	14.73	14.4	23.97	5.89	3.58	6.62	41.69	15.68	49.2	38.22	17.43	41.03	1.56	4.36	1.34	1.93	6.74	14.73	5.89	41.69	38.22	1.56	15.8229
TRINITY_DN563_c0_g1	OG0014450	shared_oil_palm	--	0	#N/A	#N/A	#N/A	#N/A	1.51	1.46	1.82	1.47	3	0	0.24	0.48	1.86	2.82	5.74	4.02	0.72	0	0.05	0.09	0.82	0.25	2.12	1.72	0	1.51	1.47	0.48	4.02	0.05	0.25	1.72	1.35714
TRINITY_DN35269_c1_g1	OG0014504	shared_oil_palm	--	0	#N/A	#N/A	#N/A	#N/A	1.05	0.06	0.06	2.47	0.48	0.03	0.85	0.46	0.42	6.22	2.84	2.97	0.18	0.12	0.28	0.08	0.25	0.15	0	0	0	0.06	0.48	0.46	2.97	0.18	0.15	0	0.614286
TRINITY_DN27560_c0_g1	OG0014529	shared_oil_palm	--	0	#N/A	#N/A	#N/A	#N/A	3.57	4.19	1.53	3.56	5.52	5.08	6.6	8.16	11.27	12.9	8.67	4.28	5.88	3.49	8.77	4.85	4.22	4.61	5.94	4.43	4.01	3.57	5.08	8.16	8.67	5.88	4.61	4.43	5.77143
TRINITY_DN25170_c0_g1	OG0014590	shared_oil_palm	--	0	#N/A	#N/A	#N/A	#N/A	0	0.21	0.29	1.22	29.15	6.08	19.63	9.11	6.63	10.98	3.91	27.45	17.05	1.75	6.4	0.43	0.35	0.6	3.78	0.78	2.84	0.21	6.08	9.11	10.98	6.4	0.43	2.84	5.15
TRINITY_DN11286_c0_g1	OG0014606	shared_oil_palm	--	0	#N/A	#N/A	#N/A	#N/A	0	0	0	0	0.56	0	0	0	0	14.72	15.96	11.88	0	0	0	0	0	0	0	0	0	0	0	0	14.72	0	0	0	2.10286
TRINITY_DN49750_c0_g1	OG0014614	shared_oil_palm	Os06g0709300 protein	0	#N/A	#N/A	#N/A	#N/A	4.89	6.43	5.9	8.89	8.41	2.34	4.21	6.17	6.72	8.43	12.94	10.42	3.84	2.14	3.72	4.85	3.7	3.73	8.43	12.16	3.31	5.9	8.41	6.17	10.42	3.72	3.73	8.43	6.68286
TRINITY_DN24608_c0_g1	OG0014636	shared_oil_palm	--	0	#N/A	#N/A	#N/A	#N/A	0	0	0	0	0	0	0	0	0	65.17	54.65	21.93	0	0	0	0	0	0	0	0	0	0	0	0	54.65	0	0	0	7.80714
TRINITY_DN24961_c0_g1	OG0014651	shared_oil_palm	Scopoletin glucosyltransferase	K23260	Metabolism	Biosynthesis of other secondary metabolites	Phenylpropanoid biosynthesis [PATH:ko00940]	TOGT1; scopoletin glucosyltransferase	18.03	7.54	10.05	13.1	4.73	19.55	4.73	2.49	3.9	8.46	4.48	4.78	2.59	2.29	2.5	0.82	1.84	0.83	0.12	0.25	0.14	10.05	13.1	3.9	4.78	2.5	0.83	0.14	5.04286
TRINITY_DN33288_c0_g1	OG0014665	shared_oil_palm	--	0	#N/A	#N/A	#N/A	#N/A	0	0	0	0	0	0	0	0	0	44.57	68.61	56.49	0	0	0.01	0	0.34	0	0	0.11	0	0	0	0	56.49	0	0	0	8.07
TRINITY_DN32319_c0_g1	OG0014692	shared_oil_palm	--	0	#N/A	#N/A	#N/A	#N/A	157.41	212.6	221.33	216.47	179.47	243.35	196.42	158.9	139.25	113.2	103.22	118.67	83.49	61.5	70.26	112.94	105.83	83.2	155.22	64.01	447.53	212.6	216.47	158.9	113.2	70.26	105.83	155.22	147.497
TRINITY_DN20109_c0_g1	OG0014702	shared_oil_palm	--	0	#N/A	#N/A	#N/A	#N/A	9.82	3.82	5.67	5.36	7.35	0.31	4.51	8.36	6.27	9.19	12.38	6.21	3.32	1.69	3.25	4.47	2.17	2.77	5.48	2.15	5.69	5.67	5.36	6.27	9.19	3.25	2.77	5.48	5.42714
TRINITY_DN28085_c0_g1	OG0014822	shared_oil_palm	--	0	#N/A	#N/A	#N/A	#N/A	8.2	0.16	1.29	10.77	5.96	0.75	13.15	1.86	3.88	17.41	4.21	8.53	9.06	3.99	3.63	2.02	4.19	2.88	2.58	4.32	0.11	1.29	5.96	3.88	8.53	3.99	2.88	2.58	4.15857
